# A chromosome-level genome assembly of the woolly apple aphid, *Eriosoma lanigerum* (Hausmann) (Hemiptera: Aphididae)

**DOI:** 10.1101/2020.05.29.121947

**Authors:** Roberto Biello, Archana Singh, Cindayniah J. Godfrey, Felicidad Fernández Fernández, Sam T. Mugford, Glen Powell, Saskia A. Hogenhout, Thomas C. Mathers

## Abstract

Woolly apple aphid (WAA, *Eriosoma lanigerum* Hausmann) (Hemiptera: Aphididae), is a major pest of apple trees (*Malus domestica*, order Rosales) and is critical to the economics of the apple industry in most parts of the world. Here, we generated a chromosome-level genome assembly of WAA – representing the first genome sequence from the aphid subfamily Eriosomatinae – using a combination of 10X Genomics linked-reads and *in vivo* Hi-C data. The final genome assembly is 327 Mb, with 91% of the assembled sequences anchored into six chromosomes. The contig and scaffold N50 values are 158 kb and 71 Mb, respectively, and we predicted a total of 28,186 protein-coding genes. The assembly is highly complete, including 97% of conserved arthropod single-copy orthologues based on BUSCO analysis. Phylogenomic analysis of WAA and nine previously published aphid genomes, spanning four aphid tribes and three subfamilies, reveals that the tribe Eriosomatini (represented by WAA) is recovered as a sister group to Aphidini + Macrosiphini (subfamily Aphidinae). We identified syntenic blocks of genes between our WAA assembly and the genomes of other aphid species and find that two WAA chromosomes (El5 and El6) map to the conserved Macrosiphini and Aphidini X chromosome. Our high-quality WAA genome assembly and annotation provides a valuable resource for research in a broad range of areas such as comparative and population genomics, insect-plant interactions and pest resistance management.
