## Supplementary Table 1 for "A chromosome-level genome assembly of the woolly apple aphid, *Eriosoma lanigerum* (Hausmann) (Hemiptera: Aphididae)"

### Sheet: Sheet1
Supplemetary Table 1: Summary of genome sequence data generated for Eriosoma lanigerum
Library ID	NCBI Accession number	Species	Type	Read length (bp)	Average molecule size	Number of reads	Total anount of data (Gb of sequence)
WAA_10XGenomics	SRR11498173	Eriosoma lanigerum	10X Genomics Linked Reads	150	58.34	344467472	51.67
WAA_HiC	SRR11509928	Eriosoma lanigerum	in vivo HiC IL PE	150	NA	479714472	71.96
