## Supplementary Table 2 for "A chromosome-level genome assembly of the woolly apple aphid, *Eriosoma lanigerum* (Hausmann) (Hemiptera: Aphididae)"

### Sheet: Sheet1
Supplementary Table 2: RNA-seq data used for annotation of Eriosoma lanigerum.
Library ID	Accession number	Species	Morph	Tissue	Type	Read length (bp)	Number of reads	Total anount of data (Gb of sequence)
WAA_25n_RNA	SRR11516642	Eriosoma lanigerum	apterous (wingless) adults	Whole bodies	PE*	150	146479136	21.97
WAA_25a_RNA	SRR11515469	Eriosoma lanigerum	mid-instar nymphs (mix of second, third and fourth instars)	Whole bodies	PE*	150	146235128	21.94
*= Strand specific paired-end RNA-seq.
