## Supplementary Table 3 for "A chromosome-level genome assembly of the woolly apple aphid, *Eriosoma lanigerum* (Hausmann) (Hemiptera: Aphididae)"

### Sheet: Sheet1
Supplementary Table 3: Genomes used for phylogenomic analysis. For each species the taxon ID used in the orthofinder analysis is given.
Species	Orthofinder species ID	Family	Sub-family	Assembly / annotation version	Reference
Aphis glycines	Agly	Aphididae	Aphidinae	biotype 4 v2.1	Mathers 2020
Acyrthosiphon pisum	Apis	Aphididae	Aphidinae	JIC1_v1	Mathers et. al. 2020
Cinara cedri	Cced	Aphididae	Lachninae	v1	Julca et. al. 2019
Diuraphis noxia	Dnox	Aphididae	Aphidinae	v1.0 assemby, Thorpe et. al. gene predictions	Nicholson et. al. 2015; Thorpe et. al. 2018
Eriosioma lanigerum	Elan	Aphididae	Eriosomatinae	v1	This study
Myzus cerasi	Mcer	Aphididae	Aphidinae	v1.2	Mathers et. al. 2020; Thorpe et. al. 2018
Myzus persicae	MperO	Aphididae	Aphidinae	O_v2	Mathers et. al. 2020
Pentalonia nigronervosa	Pnig	Aphididae	Aphidinae	v1	Mathers et. al. 2020
Rhopalosiphum maidis	Rmai	Aphididae	Aphidinae	v1	Chen et. al. 2019
Rhopalosiphum padi	Rpad	Aphididae	Aphidinae	v1	Thorpe et. al. 2018
Bemisia tabaci	BtabMEAM1	Aleyrodidae		MEAM1	Chen et. al. 2016
