## Supplementary Table 4 for "A chromosome-level genome assembly of the woolly apple aphid, *Eriosoma lanigerum* (Hausmann) (Hemiptera: Aphididae)"

### Sheet: Sheet1
Supplementary Table 4: Statistics of the Eriosoma lanigerum genome assembly based on k-mer analysis with KAT.
Genome assembly size (Mb)	327
Estimated genome size (Mb)	363
Estimated heterozygous rate (%)	0.16
Estimated assembly completeness (%)	97.25
k-mer coverage of homozygous peak (x)	35
k-mer coverage of heterozygous peak (x)	71
