## Supplementary Table 5 for "A chromosome-level genome assembly of the woolly apple aphid, *Eriosoma lanigerum* (Hausmann) (Hemiptera: Aphididae)"

### Sheet: Sheet1
Supplementary Table 5: Statistics of Buchnera aphidicola assembly.
	Assembly B. aphidicola
Base pairs (Mb)	444.29
Number of contigs	126
Contig N50 (Kb)	4.34
Number of scaffolds	99
Scaffold N50 (kb)	4.89
Longest scaffold (Kb)	60.03
