## Supplementary Table 7 for "A chromosome-level genome assembly of the woolly apple aphid, *Eriosoma lanigerum* (Hausmann) (Hemiptera: Aphididae)"

### Sheet: GO lineage specific gene fam
Supplementary Table 7: Enrichment analysis of lineage specific gene families.
Term	Annotated	Significant	Expected	elimFisher
GO:0006370	7-methylguanosine mRNA capping	8	6	2.6e-06
GO:0001678	cellular glucose homeostasis	13	7	8.4e-06
GO:0015074	DNA integration	570	65	2.5e-05
GO:0006096	glycolytic process	52	13	3.6e-05
GO:0008152	metabolic process	5126	384	0.00037
GO:0016573	histone acetylation	44	10	0.00065
GO:0006364	rRNA processing	46	10	0.00094
GO:0046835	carbohydrate phosphorylation	18	6	0.00094
GO:0007017	microtubule-based process	189	24	0.00252
GO:0006725	cellular aromatic compound metabolic pro...	2484	199	0.00371
GO:0090304	nucleic acid metabolic process	2045	166	0.00584
GO:1901360	organic cyclic compound metabolic proces...	2540	200	0.00845
GO:0044238	primary metabolic process	4218	315	0.00986
GO:0007018	microtubule-based movement	93	13	0.01088
GO:0006094	gluconeogenesis	48	8	0.01575
GO:0007608	sensory perception of smell	31	6	0.01747
GO:0032259	methylation	254	26	0.02669
GO:0090305	nucleic acid phosphodiester bond hydroly...	117	14	0.02973
GO:0006313	transposition, DNA-mediated	35	6	0.03055
GO:0043170	macromolecule metabolic process	3491	259	0.04487
GO:0044267	cellular protein metabolic process	1114	66	0.93004
