## Supplementary Table 8 for "A chromosome-level genome assembly of the woolly apple aphid, *Eriosoma lanigerum* (Hausmann) (Hemiptera: Aphididae)"

### Sheet: GO lineage specific duplication
Supplementary Table 8: Enrichment analysis of genes that have undergone lineage specific duplication.
Term	Annotated	Significant	Expected	elimFisher
GO:0043170	macromolecule metabolic process	3491	953	1.8e-26
GO:0044260	cellular macromolecule metabolic process	2723	754	1.6e-19
GO:0044238	primary metabolic process	4218	1069	7.4e-17
GO:0000723	telomere maintenance	95	55	3e-14
GO:0071704	organic substance metabolic process	4312	1041	5.1e-08
GO:0051276	chromosome organization	322	108	8.7e-07
GO:0006278	RNA-dependent DNA biosynthetic process	24	15	2.3e-05
GO:0016926	protein desumoylation	7	7	2.5e-05
GO:0090305	nucleic acid phosphodiester bond hydroly...	117	45	4e-05
GO:0006313	transposition, DNA-mediated	35	16	0.0016
GO:0034970	histone H3-R2 methylation	4	4	0.0024
GO:0035246	peptidyl-arginine N-methylation	5	4	0.0098
GO:0007368	determination of left/right symmetry	5	4	0.0098
GO:0006306	DNA methylation	3	3	0.0108
GO:0042176	regulation of protein catabolic process	6	4	0.0242
GO:0016117	carotenoid biosynthetic process	6	4	0.0242
GO:0000462	maturation of SSU-rRNA from tricistronic...	7	4	0.0467
GO:0005991	trehalose metabolic process	10	5	0.0486
GO:0007608	sensory perception of smell	31	10	0.01268
GO:0008152	metabolic process	5126	1320	1e-30
GO:0090304	nucleic acid metabolic process	2045	709	1e-30
GO:0006259	DNA metabolic process	942	528	1e-30
GO:0015074	DNA integration	570	415	1e-30
